# Structure-based inference of eukaryotic complexity in Asgard archaea

**DOI:** 10.1101/2024.07.03.601958

**Authors:** Stephan Köstlbacher, Jolien J. E. van Hooff, Kassiani Panagiotou, Daniel Tamarit, Valerie De Anda, Kathryn E. Appler, Brett J. Baker, Thijs J. G. Ettema

## Abstract

Asgard archaea played a key role in the origin of the eukaryotic cell. While previous studies found that Asgard genomes encode diverse eukaryotic signature proteins (ESPs), representing homologs of proteins that play important roles in the complex organization of eukaryotic cells, the cellular characteristics and complexity of the Asgard archaeal ancestor of eukaryotes remain unclear. Here, we used *de novo* protein structure modeling and sensitive sequence similarity detection algorithms within an expanded Asgard archaeal genomic dataset to build a structural catalogue of the Asgard archaeal pangenome and identify 908 new ‘isomorphic’ ESPs (iESPs), representing clusters of protein structures most similar to eukaryotic proteins and that likely underwent extensive sequence divergence. While most previously identified ESPs were involved in cellular processes and signaling, iESPs are enriched in information storage and processing functions, with several being potentially implicated in facilitating cellular complexity. By expanding the complement of eukaryotic proteins in Asgard archaea, this study indicates that the archaeal ancestor of eukaryotes was more complex than previously assumed.
