## Supplementary material for "Structure-based inference of eukaryotic complexity in Asgard archaea": Data_S2

### Sheet: Sheet1
Protein ID	Annotation
A0A5B9D512|A0A5B9D512_9ARCH	urocanate hydratase GN=DSAG12_00009 PE=3 SV=1
A0A5B9D5G0|A0A5B9D5G0_9ARCH	Bacterial membrane flanked domain protein GN=DSAG12_00086 PE=4 SV=1
A0A5B9D5H5|A0A5B9D5H5_9ARCH	Probable queuosine precursor transporter GN=DSAG12_00106 PE=3 SV=1
A0A5B9D5L9|A0A5B9D5L9_9ARCH	Proline iminopeptidase GN=pip_1 PE=4 SV=1
A0A5B9D5M2|A0A5B9D5M2_9ARCH	Coenzyme A transferase GN=DSAG12_00084 PE=4 SV=1
A0A5B9D676|A0A5B9D676_9ARCH	50S ribosomal protein L14e GN=DSAG12_00109 PE=3 SV=1
A0A5B9D6A6|A0A5B9D6A6_9ARCH	Putative phosphatase GN=DSAG12_00183 PE=4 SV=1
A0A5B9D6B5|A0A5B9D6B5_9ARCH	Putative RNA methyltransferase GN=DSAG12_00385 PE=3 SV=1
A0A5B9D6G3|A0A5B9D6G3_9ARCH	Chromosome partition protein Smc GN=smc_1 PE=4 SV=1
A0A5B9D6S7|A0A5B9D6S7_9ARCH	Nitro_FeMo-Co domain-containing protein GN=DSAG12_00631 PE=4 SV=1
A0A5B9D6X4|A0A5B9D6X4_9ARCH	AlaDh_PNT_N domain-containing protein GN=DSAG12_00560 PE=4 SV=1
A0A5B9D6Y0|A0A5B9D6Y0_9ARCH	Uncharacterized protein GN=DSAG12_00570 PE=4 SV=1
A0A5B9D6Y8|A0A5B9D6Y8_9ARCH	DNA-directed RNA polymerase subunit H GN=rpoH PE=3 SV=1
A0A5B9D772|A0A5B9D772_9ARCH	Protein-L-isoaspartate O-methyltransferase GN=pcm_2 PE=3 SV=1
A0A5B9D7B1|A0A5B9D7B1_9ARCH	Chromosome partition protein Smc GN=DSAG12_00881 PE=4 SV=1
A0A5B9D7B3|A0A5B9D7B3_9ARCH	T2SSF domain-containing protein GN=DSAG12_00692 PE=4 SV=1
A0A5B9D7E6|A0A5B9D7E6_9ARCH	Carbonic anhydrase GN=DSAG12_00768 PE=4 SV=1
A0A5B9D7J2|A0A5B9D7J2_9ARCH	SWIM-type domain-containing protein GN=DSAG12_00644 PE=4 SV=1
A0A5B9D7J3|A0A5B9D7J3_9ARCH	Por_Secre_tail domain-containing protein GN=DSAG12_00992 PE=4 SV=1
A0A5B9D7L1|A0A5B9D7L1_9ARCH	TPR_REGION domain-containing protein GN=DSAG12_00927 PE=4 SV=1
A0A5B9D7P5|A0A5B9D7P5_9ARCH	Malto-oligosyltrehalose trehalohydrolase GN=treZ PE=4 SV=1
A0A5B9D7R5|A0A5B9D7R5_9ARCH	V4R domain-containing protein GN=DSAG12_00988 PE=4 SV=1
A0A5B9D7V6|A0A5B9D7V6_9ARCH	Preprotein translocase subunit SecY GN=DSAG12_00918 PE=3 SV=1
A0A5B9D7Y0|A0A5B9D7Y0_9ARCH	Chromosome partition protein Smc GN=DSAG12_00948 PE=4 SV=1
A0A5B9D7Y7|A0A5B9D7Y7_9ARCH	Putative ATP-dependent RNA helicase GN=DSAG12_00987 PE=3 SV=1
A0A5B9D810|A0A5B9D810_9ARCH	F(420)H(2) dehydrogenase subunit I GN=fpoI_2 PE=4 SV=1
A0A5B9D813|A0A5B9D813_9ARCH	Putative copper-exporting P-type ATPase A GN=copA_2 PE=4 SV=1
A0A5B9D879|A0A5B9D879_9ARCH	Rubrerythrin GN=DSAG12_01107 PE=4 SV=1
A0A5B9D8D2|A0A5B9D8D2_9ARCH	FtsX-like permease family protein GN=DSAG12_01086 PE=4 SV=1
A0A5B9D8I8|A0A5B9D8I8_9ARCH	Geranylgeranyl diphosphate synthase GN=gds_1 PE=3 SV=1
A0A5B9D8L9|A0A5B9D8L9_9ARCH	Sugar-specific transcriptional regulator TrmB GN=DSAG12_01434 PE=4 SV=1
A0A5B9D8R9|A0A5B9D8R9_9ARCH	Pyridoxal phosphate (PLP) phosphatase GN=DSAG12_01289 PE=4 SV=1
A0A5B9D8V4|A0A5B9D8V4_9ARCH	AB hydrolase-1 domain-containing protein GN=DSAG12_01348 PE=4 SV=1
A0A5B9D9A8|A0A5B9D9A8_9ARCH	Putative HTH-type transcriptional regulator GN=DSAG12_01499 PE=4 SV=1
A0A5B9D9D3|A0A5B9D9D3_9ARCH	Single-stranded DNA-binding protein GN=DSAG12_01020 PE=4 SV=1
A0A5B9D9K9|A0A5B9D9K9_9ARCH	VCP-like ATPase GN=vat_1 PE=3 SV=1
A0A5B9D9P0|A0A5B9D9P0_9ARCH	ABC-2 family transporter protein GN=DSAG12_01275 PE=4 SV=1
A0A5B9DA00|A0A5B9DA00_9ARCH	Pentapeptide repeats (8 copies) GN=DSAG12_01750 PE=4 SV=1
A0A5B9DA48|A0A5B9DA48_9ARCH	FeoB-type G domain-containing protein GN=DSAG12_01642 PE=4 SV=1
A0A5B9DA81|A0A5B9DA81_9ARCH	Alanine--tRNA ligase GN=alaS_2 PE=3 SV=1
A0A5B9DAR0|A0A5B9DAR0_9ARCH	DUF5009 domain-containing protein GN=DSAG12_01930 PE=4 SV=1
A0A5B9DAS6|A0A5B9DAS6_9ARCH	Cell division control protein 6 GN=DSAG12_02064 PE=4 SV=1
A0A5B9DAV8|A0A5B9DAV8_9ARCH	DUF2268 domain-containing protein GN=DSAG12_01944 PE=4 SV=1
A0A5B9DB24|A0A5B9DB24_9ARCH	HTH araC/xylS-type domain-containing protein GN=DSAG12_02015 PE=4 SV=1
A0A5B9DB57|A0A5B9DB57_9ARCH	Aspartate--tRNA(Asp/Asn) ligase GN=aspS PE=3 SV=1
A0A5B9DB70|A0A5B9DB70_9ARCH	GTPase GN=DSAG12_02329 PE=4 SV=1
A0A5B9DBE9|A0A5B9DBE9_9ARCH	Ornithine carbamoyltransferase GN=argF PE=3 SV=1
A0A5B9DBF1|A0A5B9DBF1_9ARCH	PPC domain-containing protein GN=DSAG12_02125 PE=4 SV=1
A0A5B9DBF5|A0A5B9DBF5_9ARCH	Sulfatase GN=DSAG12_01898 PE=4 SV=1
A0A5B9DBG6|A0A5B9DBG6_9ARCH	DUF2157 domain-containing protein GN=DSAG12_01824 PE=4 SV=1
A0A5B9DBH5|A0A5B9DBH5_9ARCH	dTDP-4-dehydrorhamnose 3,5-epimerase GN=rmlC PE=3 SV=1
A0A5B9DBI4|A0A5B9DBI4_9ARCH	4-amino-4-deoxy-L-arabinose-phosphoundecaprenol flippase subunit ArnF GN=DSAG12_01844 PE=4 SV=1
A0A5B9DBN8|A0A5B9DBN8_9ARCH	Antitoxin GN=DSAG12_02215 PE=4 SV=1
A0A5B9DBS6|A0A5B9DBS6_9ARCH	AAA domain-containing protein GN=DSAG12_02137 PE=4 SV=1
A0A5B9DBT9|A0A5B9DBT9_9ARCH	Prefoldin subunit beta GN=DSAG12_02275 PE=4 SV=1
A0A5B9DBU2|A0A5B9DBU2_9ARCH	HTH arsR-type domain-containing protein GN=DSAG12_02050 PE=4 SV=1
A0A5B9DBV4|A0A5B9DBV4_9ARCH	Uncharacterized protein GN=DSAG12_02167 PE=4 SV=1
A0A5B9DBV6|A0A5B9DBV6_9ARCH	Elongation factor 2 GN=fusA_1 PE=4 SV=1
A0A5B9DBX0|A0A5B9DBX0_9ARCH	Uncharacterized protein GN=DSAG12_02080 PE=4 SV=1
A0A5B9DC03|A0A5B9DC03_9ARCH	DUF58 domain-containing protein GN=DSAG12_02046 PE=4 SV=1
A0A5B9DC45|A0A5B9DC45_9ARCH	Uncharacterized protein GN=DSAG12_02267 PE=4 SV=1
A0A5B9DCB1|A0A5B9DCB1_9ARCH	Drug efflux system protein MdtG GN=DSAG12_02770 PE=4 SV=1
A0A5B9DCE2|A0A5B9DCE2_9ARCH	Phosphoribosylformylglycinamidine synthase I GN=DSAG12_02196 PE=4 SV=1
A0A5B9DCE8|A0A5B9DCE8_9ARCH	Putative ABC transporter ATP-binding protein GN=DSAG12_02260 PE=4 SV=1
A0A5B9DCP0|A0A5B9DCP0_9ARCH	Orotate phosphoribosyltransferase GN=DSAG12_02809 PE=4 SV=1
A0A5B9DCU3|A0A5B9DCU3_9ARCH	Beta_helix domain-containing protein GN=DSAG12_02356 PE=4 SV=1
A0A5B9DCW0|A0A5B9DCW0_9ARCH	Transposase IS116/IS110/IS902 family protein GN=DSAG12_02655 PE=4 SV=1
A0A5B9DD20|A0A5B9DD20_9ARCH	Uncharacterized protein GN=DSAG12_02597 PE=4 SV=1
A0A5B9DD63|A0A5B9DD63_9ARCH	BAAT_C domain-containing protein GN=DSAG12_03091 PE=4 SV=1
A0A5B9DD65|A0A5B9DD65_9ARCH	Gelsolin-like domain-containing protein GN=DSAG12_02523 PE=4 SV=1
A0A5B9DDC5|A0A5B9DDC5_9ARCH	DUF485 domain-containing protein GN=DSAG12_02956 PE=4 SV=1
A0A5B9DDD4|A0A5B9DDD4_9ARCH	DUF2975 domain-containing protein GN=DSAG12_02556 PE=4 SV=1
A0A5B9DDI2|A0A5B9DDI2_9ARCH	2,3-bisphosphoglycerate-dependent phosphoglycerate mutase GN=gpmA PE=3 SV=1
A0A5B9DDJ7|A0A5B9DDJ7_9ARCH	HTH arsR-type domain-containing protein GN=DSAG12_02933 PE=4 SV=1
A0A5B9DDM1|A0A5B9DDM1_9ARCH	Kynureninase GN=kynu PE=3 SV=1
A0A5B9DDN2|A0A5B9DDN2_9ARCH	B box-type domain-containing protein GN=DSAG12_02819 PE=4 SV=1
A0A5B9DDP8|A0A5B9DDP8_9ARCH	Putative acyl-CoA dehydrogenase GN=DSAG12_03076 PE=3 SV=1
A0A5B9DDR2|A0A5B9DDR2_9ARCH	Acid ceramidase-like protein GN=DSAG12_02761 PE=4 SV=1
A0A5B9DE46|A0A5B9DE46_9ARCH	PINc domain-containing protein GN=DSAG12_02875 PE=4 SV=1
A0A5B9DE88|A0A5B9DE88_9ARCH	Amidophosphoribosyltransferase GN=DSAG12_03249 PE=4 SV=1
A0A5B9DEA5|A0A5B9DEA5_9ARCH	NosD domain-containing protein GN=DSAG12_02962 PE=4 SV=1
A0A5B9DEJ8|A0A5B9DEJ8_9ARCH	Alba domain-containing protein GN=DSAG12_03258 PE=4 SV=1
A0A5B9DEM7|A0A5B9DEM7_9ARCH	DUF4262 domain-containing protein GN=DSAG12_03607 PE=4 SV=1
A0A5B9DEQ7|A0A5B9DEQ7_9ARCH	Transposase GN=DSAG12_03647 PE=4 SV=1
A0A5B9DEV4|A0A5B9DEV4_9ARCH	Putative GTP-binding protein EngB GN=engB_2 PE=4 SV=1
A0A5B9DEX8|A0A5B9DEX8_9ARCH	Chaperone protein DnaJ GN=DSAG12_03521 PE=3 SV=1
A0A5B9DEY6|A0A5B9DEY6_9ARCH	Uncharacterized protein GN=DSAG12_03128 PE=4 SV=1
A0A5B9DEZ8|A0A5B9DEZ8_9ARCH	Conserved domain protein GN=DSAG12_03193 PE=4 SV=1
A0A5B9DFE5|A0A5B9DFE5_9ARCH	Acylphosphatase GN=acyP PE=3 SV=1
A0A5B9DFL3|A0A5B9DFL3_9ARCH	Protoporphyrinogen oxidase GN=DSAG12_03363 PE=4 SV=1
A0A5B9DFL8|A0A5B9DFL8_9ARCH	phenylalanine--tRNA ligase GN=pheS PE=4 SV=1
A0A5B9DFP5|A0A5B9DFP5_9ARCH	UPF0179 protein GN=DSAG12_03946 PE=4 SV=1
A0A5B9DFT4|A0A5B9DFT4_9ARCH	Transcription initiation factor IIB GN=tfb_9 PE=4 SV=1
A0A5B9DFY8|A0A5B9DFY8_9ARCH	Leucine Rich repeats (2 copies) GN=DSAG12_03483 PE=4 SV=1
A0A5B9DG37|A0A5B9DG37_9ARCH	Four helix bundle protein GN=DSAG12_03588 PE=4 SV=1
A0A5B9DGC7|A0A5B9DGC7_9ARCH	Photosystem I assembly protein Ycf3 GN=DSAG12_03565 PE=4 SV=1
A0A5B9DGC8|A0A5B9DGC8_9ARCH	Winged helix-turn-helix transcriptional regulator GN=DSAG12_03644 PE=4 SV=1
A0A5B9DGF7|A0A5B9DGF7_9ARCH	Branched-chain amino acid aminotransferase GN=DSAG12_03671 PE=3 SV=1
A0A5B9DGR3|A0A5B9DGR3_9ARCH	CpXC domain-containing protein GN=DSAG12_03685 PE=4 SV=1
A0A5B9DH39|A0A5B9DH39_9ARCH	Redoxin domain-containing protein GN=DSAG12_03864 PE=4 SV=1
